# Temporal dynamics and genomic programming of plasma cell fates

**DOI:** 10.1101/2023.08.27.555004

**Authors:** Godhev Kumar Manakkat Vijay, Ming Zhou, Kairavee Thakkar, Abigail Rothrauff, Amanpreet Singh Chawla, Dianyu Chen, Louis Chi-Wai Lau, Peter Habib, Kashish Chetal, Prabal Chhibbar, Jingyu Fan, Jishnu Das, Alok Joglekar, Lisa Borghesi, Nathan Salomonis, Heping Xu, Harinder Singh

## Abstract

Affinity-matured plasma cells (PCs) of varying lifespans are generated through a germinal center (GC) response. The developmental dynamics and genomic programs of antigen-specific PC precursors remain to be elucidated. Using a model antigen, we demonstrate biphasic generation of PC precursors, with those generating long-lived bone marrow PCs preferentially produced in the late phase of GC response. Clonal tracing using scRNA-seq+BCR-seq in spleen and bone marrow compartments, coupled with adoptive transfer experiments, reveal a novel PC transition state that gives rise to functionally competent PC precursors. The latter undergo clonal expansion, dependent on inducible expression of TIGIT. We propose a model for the proliferation and programming of precursors of long-lived PCs, based on extended antigen encounters followed by reduced antigen availability.
