## Supplementary material for "Temporal dynamics and genomic programming of plasma cell fates": Supp Table 1

### Sheet: Fig. 2a -  Marker genes
Supplementary table featuring the top 100 marker genes in the ICGS2 based cell clusters of CD138+ splenocytes isolated on 35 d.p.i. and analyzed using scRNA-seq - Fig. 2a
MZ B cells	B cells - C1	B cells - C2	LZ GC B cells	DZ GC B cells	PC progenitors	PC-Tigit*	PC-Slpi*	PC-Lag3*
Cr2	Vim	Klf2	Aicda	Birc5	Mif	Edem1	Slpi	Prg2
Plac8	Ly6d	Sell	S1pr2	Ccna2	Hsp90ab1	Tigit	Ighg2c	Xbp1
Dtx1	Ltb	Ccr7	Neil1	Nusap1	Apex1	Fkbp11	Fut8	Oosp1
Fcrl5	Cd79a	H2-Ob	Anxa2	Cenpf	C1qbp	Pon3	Ankrd55	Fam214a
Pik3r4	H2-Aa	Btg1	Lipc	Cenpe	Nhp2	Edem2	Selm	Derl3
Myof	H2-Eb1	H3f3a	Ada	Tpx2	Npm1	H13	Asp	Slc3a2
I830077J02Rik	Cd74	S100a10	Rgs13	Top2a	Ncl	Rexo2	Bst2	Fam46c
Serpine2	Ebf1	Tmsb10	Lefty1	Plk1	Hspe1	Isg20	Pkd2l2	Txndc5
S1pr3	Fau	Tsc22d3	Smco4	Cdca8	Hspd1	Hsp90b1	Cxcr3	Fkbp2
Dph5	Ly6e	Cd79b	Pdzd2	Ckap2l	Mrto4	Manf	Zfyve28	Creld2
Ptpn14	H2-Ab1	Shisa5	Scimp	Kif11	Eif5a	Dnajc3	Cd93	Chst1
Mfhas1	H2-DMb2	Ephx1	Cpne5	Ube2c	Ldha	Pdia4	Hepacam2	Trf
Tm6sf1	Coro1a	Serpinb1a	Efnb1	Cdca3	Fbl	Txndc11	Tpst1	Sdf2l1
Nebl	Fcer2a	Hmha1	Smagp	Cdk1	Cdc6	Lman1	Coro2b	Tmem154
Marcks	Cd55	Slfn2	Gadd45b	Cdca2	Impdh2	Mzb1	Yipf6	Rgcc
Ffar2	Sh3bgrl3	Pde4b	Glrx3	Cdkn3	Cct3	Spcs3	Socs2	Ssr4
Gns	Tnfrsf13c	Smim14	Sypl	Kif22	Nop58	Trp53inp1	Etl4	Pls1
Hes5	Actb	Limd2	Ccnd3	Kif20a	Nop16	Ergic1	Bhlhe41	Spcs1
Cd38	Tmsb4x	Gimap1	Xrcc1	Racgap1	Ung	Prdx4	Mageh1	Spint2
Pdcd2l	Bank1	Crlf3	Mcm6	Spc24	Set	Ddost	Cpeb2	Ggh
Plaur	Rasgrp2	Sox4	Top1	Esco2	Tomm40	Rpn1	Cped1	Sel1l
Cdh17	Lmo2	Clec2i	Dstn	2810417H13Rik	Nolc1	Eaf2	Glb1	Wipi1
Ly86	Hvcn1	Pgap1	Pitpnc1	Kif23	Hspa9	Tnfrsf17	Evc	Sdc1
Hes1	Cd19	Add3	Hmgn3	Kifc1	Eif2s1	Ssr2	Gpr180	Trib1
S1pr1	Cnn3	Snn	Apoe	Aurkb	Mybbp1a	Clptm1l	Yars	Sec11c
Capg	Gimap3	Clec2d	Ildr1	Nek2	Pebp1	Hdlbp	Pgam2	Ckap4
Cd1d1	Napsa	Ets1	Sh2b2	Cep55	Atp5g1	Dnajb11	Pigt	Tmem176a
Blk	Arhgdib	Cd2	Cfl1	Nuf2	Lsm7	Ift20	Ica1	Itm2c
Siglecg	Gimap6	Fam65b	Rhoh	Ccnb2	Gar1	Ly6c2	Galns	Pycr1
Il9r	Stk17b	Prkcb	Dap	Prc1	Cnbp	Ppib	Map1lc3a	Pim1
Ptpn18	Lsp1	Snx5	Hpse	Incenp	Wdr4	Sec24d	Cryba4	Herpud1
H2-Oa	Scd1	Plekho1	Tmem121	Stmn1	Lyar	Ssr3	Mycbp	Cnpy2
Ceacam2	Lbh	Rasa3	Helq	H2afx	Rsl1d1	Dnajb9	Stac2	Cacna1h
Hs3st1	Il2rg	Zfp318	Pafah1b3	Shcbp1	Cd83	Calr	Gla	Spcs2
Sema4b	Myl12b	Eef1a1	Cdca7	Hmmr	Npm3	Rrbp1	Ndufv3	Kcnn4
Cd37	Ppp1r18	Pfdn5	Socs1	H1fx	Shmt1	Pdia6	2021-09-05	Ell2
Ptprj	Msn	Ypel3	Arhgap8	Mxd3	Snrpd3	Sec61b	Man1a2	Rhob
Armc3	Spib	Ptprcap	Dars	Mki67	Stip1	Nucb1	Slc17a5	Sepp1
Cxcr5	Acp5	Tpt1	Oaz1	Cdc20	Ftsj3	Krtcap2	Mmadhc	Tmem176b
Eef1b2	Gimap4	A430078G23Rik	Arpc3	Cks2	Phb	Surf4	Trpt1	Wnt10a
Tespa1	Tgfb1	Fchsd2	Nt5e	Ccnb1	Fubp1	Tmem248	Pfkm	Tmed10
Pmf1	Snx2	Eif3f	Dcaf12	Aurka	Ipo4	Lax1	Apmap	Copz2
Fgd2	Dnaja1	Txnip	Tnfaip8	Bub1b	Ipo5	Cacna1s	Sspn	Vimp
Dock10	Arhgef1	Foxp1	Slc22a15	Hist1h2ap	Dkc1	Ostc	Zfp324	Ly6a
Pdlim2	B4galnt1	Mef2c	Capzb	Mis18bp1	Exo1	Hspa5	Rab39b	Selk
Uba52	Ezr	Klhl24	Polr1d	Asf1b	Nop2	Sec61a1	Rpia	Fos
Lynx1	Fth1	Arhgef18	Arl5c	Tacc3	Psme3	P4hb	Rab26	1700017B05Rik
Tmem123	H2-DMa	Fam101b	Tmem131	Aspm	Gart	Slc35b1	Tapbpl	Iglc2
Mfsd10	B3gnt8	Hexb	Actg1	Fam64a	Smyd5	Sub1	Capn5	Creb3l2
Rasgef1b	Il4ra	Id3	Laptm5	Kif2c	Heatr1	Cope	BC024978	Serpina3g
Epsti1	B3gnt5	Tcp11l2	Commd4	Ska1	Cacybp	Hid1	Clpb	Pqlc3
Drd5	Bcl11a	Arhgef3	Mcm2	Cks1b	Hint1	Derl1	Mras	Serpina3f
Mrpl52	Emp3	S1pr4	Pold4	Sgol1	Nfkbid	Qpctl	Gosr2	B2m
Ube2r2	Fmnl1	Grap2	Myl6	Ncaph	Atic	Gpx3	Sgpp2	Tmed2
Gnb2l1	Nrm	Btla	Snrpa	Ccnf	Rrs1	Rbm47	Klra17	Bhlha15
Abcb1a	Sbk1	Tmod3	Crip1	Spag5	Mrpl12	Wbp5	2021-03-02	Ifnar2
Lrrc16a	Ctsh	Dmxl1	Rfc1	Cdca5	Cinp	Tmem214	2021-03-03	Adssl1
Tpst2	Macf1	Card6	Sord	Lmnb1	Ppan	Alpl	Gba	Prlr
St3gal6	Cd22	Rin3	Cep164	Parpbp	Ctps	Pdia3	Myo5a	Slamf7
Plxnc1	Cd52	Satb1	Arpc4	Ncapg	Cycs	Bet1	Ttc13	Mgll
Gbp7	Sh3bp5	Dusp2	Rbm38	Cdc25c	Eif3b	Hyou1	Ier3ip1	Sil1
Unc93b1	Ywhaz	Fli1	Sp140	Fbxo5	Nip7	Fndc3a	Cyp2u1	Rab3d
Rap1gap	Acap1	Mylip	Sema7a	Ncapd2	Nme1	Entpd1	Aga	Fosb
Arhgap24	Ptpn6	Tgfbr2	Cat	Bub1	Pno1	Cd28	Cflar	Mtdh
Heg1	Ier5	Neurl3	Ms4a1	Pbk	Myc	Srp9	Slc39a13	Lag3
Bmp2k	Rhof	Pax5	Dbnl	Hist1h1b	Pold2	Rpn2	Itfg1	St8sia6
Eef1d	Zfp36l2	Cd72	Zbtb20	Pif1	Gnl3	Gusb	Ubr3	Jun
Vasp	Ptp4a3	Ncf1	Ssbp3	Hmgb2	Pusl1	Kdelr2	Tnfsf10	Prdm1
Dennd2d	Zfp36l1	Klf3	Calm1	Kif15	Aars	Srm	Six5	Il6st
Zfp239	Pxdc1	Kcna3	Cnn2	Kif4	Ddx21	Lgals1	Tm9sf4	Nrg2
Cnr2	Rnf144a	Aff3	Scaf11	Hist1h2ae	Ltv1	Ndufa1	Asxl1	Slc44a1
Zbtb4	Fam43a	Pxk	Hnrnpm	Neil3	Prmt1	Os9	Slc39a14	Zfp467
Uqcrh	Ifi203	Pnrc1	Rere	Gtse1	Timm17a	Mlec	Cnnm2	Slc7a5
Tmem108	Tbc1d10c	Trim34a	2510009E07Rik	Kpna2	Psma4	Ube2j1	Rab3a	Nacc2
Malt1	Icosl	Stk24	Gnb4	Casc5	Aimp2	Trabd	Entpd7	Mettl21b
Edaradd	Cyb561a3	Rapgef4	Pkig	Gpsm2	Eef1e1	Lman2	Lamb2	Ly6k
Ell3	Cdc42se1	4930523C07Rik	Mapre2	Cenpm	Tomm70a	Erp44	Nudt18	Rilpl2
Ifit3	Morc3	Ms4a4c	Wdr1	Rad51ap1	Syncrip	Uba5	Chst12	Bckdk
St6galnac3	H2-D1	Scn4a	Psmb8	Smc2	Rpa2	Slc39a7	Hbs1l	Rabac1
Ddit4	Grk6	Smap2	Pla2g16	Rrm2	St13	Hspa13	Mospd1	Evi5
Neb	Arhgap4	Sesn1	Akr1b3	Ect2	Etf1	Ppa1	Hook1	Faah
Kcnk5	Ralgps2	Cd69	Blnk	Tuba1b	Pola2	Chid1	Alg3	Irf4
Sema5a	Hhex	Gramd1a	Clta	Cit	Rrp9	Rhobtb1	Slc35a2	Mfsd4
Cd40	Samd9l	Fcrla	Pomp	Tuba1c	Noc2l	Gpr160	Aifm2	Ctss
Fam213a	Tspan32	Trim30b	Cox6c	Ndc80	Nop10	Erlec1	Sdf2	Slc7a7
Sesn3	Gimap7	Arhgap17	Pgam1	Ttk	Uck2	Rcbtb2	Fam53c	Tmed3
Cd82	AI467606	Car2	Lpin2	Nuggc	Denr	H1f0	Klf1	Man1b1
Atxn1	Ppdpf	Smad7	Slc41a2	Spc25	Ppid	Bsg	Rnf123	Insl6
Nab1	Chst3	Irf2	Vdac2	Ezh2	Idh3a	Serp1	Pelo	Ern1
Ift140	Gpr183	Kmo	Cd180	Troap	Atad3a	Gne	Tst	Kcnmb4
Strn4	Fcrl1	Sh3bp2	Lhfpl4	Dbf4	Tbrg4	B3gnt9	Igkv4-69	Epcam
Cd36	Ccr6	Cd200	Tkt	Rrm1	Ddx18	Sec61g	Fam212a	Tmem150a
Camkmt	Ddx5	Hivep2	2021-09-01	Tyms	Ccdc86	Tram2	Rundc3a	Pim2
Tsga13	Calhm2	Xkrx	Bach2	Ska3	Adsl	Slc39a11	Ptrh1	Fut1
AW011738	Abhd17b	Pyhin1	Lrrc32	Rassf6	Mdn1	Arfgap3	Etfdh	Rab3b
Rhbdf1	Iqgap1	Ints4	Ube2d2a	Ckap2	Pes1	Creg1	Tmem38a	Slamf9
Cryl1	Pou2f2	2021-03-01	Bak1	Cenpp	Tars	Tspan13	Smim1	Ddrgk1
Akr7a5	Chd3	Akap13	Rac2	Depdc1a	Thop1	Ubxn4	Pex10	Cib2
Trim7	Adrb2	Pml	Bptf	Ube2s	Fkbp3	Raph1	Gbp4	Srpr
Them6	Gimap8	Sptbn1	Hnrnpa1	Hmgn2	Mrps18b	Sec24a	Birc2	Atat1
